# Genomic Specificity of Anti-TCR mAbs determined by single-cell RNAseq

**DOI:** 10.1101/2024.12.20.629462

**Authors:** Ian Magill, Val Piekarsa, Sofia Kossida, Josh Croteau, Amy Lee, Robert Balderas, David Zemmour, Christophe Benoist, the immgenT Project

## Abstract

T cells play a pivotal role in the immune system, relying on their somatically rearranged T cell receptor (TCR) to recognize peptide-MHC complexes. A comprehensive and extensively used set of monoclonal antibodies (mAbs) against TCR Variable regions was generated in the previous century. The separate identification of mAb-specific TCR-V proteins and *TRV* genes has resulted in multiple nomenclatures, making their relationships unclear. To formally re-establish this link and determine patterns of reactivity within *TRV* subfamilies, we sorted T cells positive for any one of a panel of 22 anti-V mAbs and determined their *TRV* genes by single-cell TCRseq. RNAseq data revealed consistently higher expression of repeated elements from the ERV1-family LTR RLTR6Mm (mapping to *Gm20400*) in cells utilizing *TRBV* segments encoded within a 66kb genomic region between *TRBV23* and *TRBV30. O*ur findings provide a comprehensive resource for anti-TCR mAb specificity and insight into V-gene usage biases and T cell function.
