## Supplementary material for "Genomic Specificity of Anti-TCR mAbs determined by single-cell RNAseq": Table S1

### Sheet: Sheet1
Table S1: Source of anti-TCR mAbs used in these experiments.
	Antibodies							Hashtags used in the experiments
	Experiment #	Clone	Antibody Name	Conjugation	Supplier	Catalog #		Totalseq C. Hashtag	DNA Barcode
	1	H57-597	TCRβ	PE	Biolegend	109207		HT2	GGTCGAGAGCATTCA
	1	B20.6	Vβ2	PE	Biolegend	127907		HT8	TATAGAACGCCAGGC
	1	MR9-4	Vβ5.1, 5.2	PE	Biolegend	139503		HT7	GAGTCTGCCAGTATC
	1	RR4-7	Vβ6	PE	Biolegend	140003		HT10	CCGATTGTAACAGAC
	1	TR310	Vβ7	PE	Biolegend	118307		HT11	GCTTACCGAATTAAC
	1	KJ16-1332	Vβ8.1, 8.2	PE	Biolegend	118408		HT13	CTACATTGCGATTTG
	1	MR5-2	Vβ8.1, 8.2	PE	Biolegend	140104		HT12	CTGCAAATATAACGG
	1	1B3.3	Vβ8.3	PE	Biolegend	156303		HT14	CTTTCGCCAACTCTG
	1	MR10-2	Vβ9	PE	Biolegend	139803		HT15	CCCTCTCTGGATTCT
	1	RR3-15	Vβ11	PE	Biolegend	139003		HT16	GATGTATCCGTTGTC
	1	MR11-1	Vβ12	PE	Biolegend	139703		HT18	GAATTAAGAGCCGGA
	1	MR12-4	Vβ13	PE	Biolegend	140703		HT19	GAATTAGCTGTGCAA
	1	B20.1	Vα2	PE	Biolegend	127807		HT3	CTTGCCGCATGTCAT
	1	KT50	Vα8.3	PE	Biolegend	125707		HT5	CTTTGTCTTTGTGAG
	1	B21.14	Vα8.3	PE	Biolegend	127708		HT6	TATGCTGCCACGGTA
	1	RR8-1	Vα11.1, 11.2	PE	Biolegend	139903		HT9	TGCCTATGAAACAAG
	2	KJ25	Vβ3	PE	BD Biosciences	553209		HT1	ACCCACCAGTAAGAC
	2	KT4	Vβ4	PE	BD Biosciences	553366		HT2	GGTCGAGAGCATTCA
	2	MR9-4	Vβ5.1, 5.2	PE	BD Biosciences	562086		HT15	CCCTCTCTGGATTCT
	2	KJ16-1332	Vβ8.1, 8.2	PE	Biolegend	118408		HT14	CTTTCGCCAACTCTG
	2	KJ16-1332hi	Vβ8.1, 8.2	FITC	Biolegend	118406		HT17	CTGCCGTTGTGCTAT
	2	MR5-2hi	Vβ8.1, 8.2	PE	Biolegend	140104		HT16	GATGTATCCGTTGTC
	2	F23.1	Vβ8	PE	BD Biosciences	553863		HT3	CTTGCCGCATGTCAT
	2	KT11	Vβ11	PE	Biolegend	125907		HT12	CTGCAAATATAACGG
	2	14-2	Vβ14	FITC	BD Biosciences	553258		HT4	AAAGCATTCTTCACG
	2	RR3-16	Vα3.2	PE	Biolegend	135405		HT11	GCTTACCGAATTAAC
	2	-	All Combined TCR-, CD3+	-	-	-		HT22	GTGTTGTTCCCACAT
	1&2 (gating only)	145-2C11	CD3ε	APC	Biolegend	100312
	1&2 (gating only)	GL3	TCRγ/δ	BV605	Biolegend	118129
