## Supplementary material for "Genomic Specificity of Anti-TCR mAbs determined by single-cell RNAseq": Table S2

### Sheet: Table S2A_TRAV
Table S2A: TRAV cell counts of all sorted conditions, including TRAV pseudogenes. Supplier BL: BioLegend, BD: BD Biosciences.
	TCRβ [H57-597] BL	Vα2 [B20.1] BL	Vα8.3 [KT50] BL	Vα8.3 [B21.14] BL	Vα11.1/.2 [RR8-1] BL	Vα3.2 [RR3-16] BL
TRAV1	2	0	0	0	0	3
TRAV2	5	0	0	0	0	0
TRAV3-1	3	0	0	0	0	0
TRAV3-2	0	0	0	0	0	0
TRAV3-3	21	0	0	0	0	4
TRAV3-4	0	0	0	0	0	0
TRAV4-1	0	0	0	0	0	0
TRAV4-2	0	0	1	0	0	0
TRAV4-3	18	0	0	1	0	1
TRAV4-4/DV10	19	0	0	0	24	3
TRAV5-1	5	0	0	0	0	1
TRAV5-2	0	0	0	0	0	0
TRAV5-3	0	0	0	0	0	0
TRAV5-4	7	1	2	0	0	1
TRAV6-1	0	0	0	0	0	0
TRAV6-2	5	0	0	0	0	1
TRAV6-3	1	0	0	0	0	1
TRAV6-4	4	0	0	0	0	1
TRAV6-5	7	0	0	1	0	1
TRAV6-6	21	0	1	0	0	4
TRAV6-7/DV9	23	1	0	1	0	5
TRAV7-1	1	0	0	0	0	0
TRAV7-2	17	0	0	0	1	1
TRAV7-3	14	0	0	0	0	2
TRAV7-4	7	0	0	0	0	1
TRAV7-5	18	0	0	0	0	2
TRAV7-6	10	0	0	0	0	0
TRAV8-1	8	0	0	0	0	0
TRAV8-2	11	0	0	1	0	1
TRAV9-1	7	0	0	1	0	2
TRAV9-2	4	1	0	0	0	1
TRAV9-3	5	0	0	0	0	94
TRAV9-4	8	0	0	0	0	1
TRAV10	15	0	0	0	0	4
TRAV11	2	0	0	0	0	0
TRAV12-1	6	0	0	0	0	0
TRAV12-2	35	0	0	0	0	1
TRAV12-3	21	0	27	35	0	1
TRAV13-1	18	0	1	0	1	2
TRAV13-2	8	0	0	0	0	0
TRAV13-3	0	0	0	0	0	2
TRAV13-4/DV7	3	0	0	0	0	3
TRAV13-5	0	0	0	0	0	0
TRAV14-1	22	5	0	1	0	3
TRAV14-2	17	10	0	0	0	5
TRAV14-3	14	23	1	0	0	0
TRAV15-1/DV6-1	0	0	0	0	0	0
TRAV15-2/DV6-2	1	0	0	0	0	1
TRAV16/DV11	37	0	0	0	0	3
TRAV17	2	0	0	0	0	0
TRAV18	0	0	0	0	0	0
TRAV19	7	0	0	0	0	1
TRAV20	0	0	0	0	0	0
TRAV21/DV12	7	0	0	0	0	0
Total (n)	463	41	33	41	26	155

### Sheet: Table_S2B_TRBV
Table S2B: TRBV cell counts of all sorted conditions, including TRBV pseudogenes. Supplier BL: BioLegend, BD: BD Biosciences.
	TCRβ [H57-597] BL	Vβ2 [B20.6] BL	Vβ5.1/.2 [MR9-4] BL	Vβ6 [RR4-7] BL	Vβ7 [TR310] BL	Vβ8.1/.2 [MR5-2] BL	Vβ8.1/.2 [KJ16] BL	Vβ8.3 [1B3.3] BL	Vβ9 [MR1-2] BL	Vβ11 [KT11] BL	Vβ12 [MR11-1] BL	Vβ13 [MR12-4] BL	Vβ3 [KJ25] BD	Vβ4 [KT1] BD	Vβ5.1/.2 [MR9-4] BD	Vβ8 [F23.1] BD	Vβ8.1/.2 [KJ16] BL	Vβ11 [RR3-15] BL	Vβ14 [14-2] BD	[KJ16hi] BL	[MR5-2hi] BL	Combined TCR-
TRBV1	42	54	0	0	0	1	0	0	1	2	0	0	0	0	5	1	2	0	5	2	2	92
TRBV2	19	1	0	0	0	1	0	0	0	0	0	0	0	246	0	0	0	0	3	0	1	0
TRBV3	40	1	0	0	0	0	0	0	0	13	0	1	11	15	6	7	10	0	12	6	17	1073
TRBV4	13	0	0	0	0	0	0	0	0	5	0	2	4	11	5	1	3	1	4	6	2	444
TRBV5	34	0	1	0	0	0	0	0	1	11	0	0	4	9	6	4	7	0	7	4	4	687
TRBV6	0	0	0	0	0	0	0	0	0	0	0	0	0	0	0	0	0	0	0	0	0	0
TRBV7	0	0	0	0	0	0	0	0	0	0	0	0	0	0	0	0	0	0	0	0	0	0
TRBV8	0	0	0	0	0	0	0	0	0	0	0	0	0	0	0	0	0	0	0	0	0	0
TRBV9	0	0	0	0	0	0	0	0	0	0	0	0	0	0	0	0	0	0	0	0	0	0
TRBV10	0	0	0	0	0	0	0	0	0	0	0	0	0	0	0	0	0	0	0	0	0	0
TRBV11	0	0	0	0	0	0	0	0	0	0	0	0	0	0	0	0	0	0	0	0	0	0
TRBV12-1	27	0	28	0	0	0	0	0	0	0	0	0	0	0	97	0	0	0	3	0	1	0
TRBV12-2	43	0	24	0	0	0	0	0	0	1	0	0	0	0	113	0	3	0	4	0	1	2
TRBV12-3	0	0	0	0	0	0	0	0	0	0	0	0	0	0	0	0	0	0	0	0	0	0
TRBV13-1	25	0	0	0	0	0	1	54	0	0	0	0	1	4	1	73	2	0	4	0	1	1
TRBV13-2	10	0	0	0	0	24	37	0	0	0	0	0	0	2	1	207	125	0	12	215	3	1
TRBV13-3	30	1	0	0	0	27	16	0	0	1	0	0	0	3	1	104	62	0	4	0	259	1
TRBV14	9	0	0	0	0	0	0	0	0	0	0	49	0	0	0	0	1	0	3	0	1	0
TRBV15	14	1	0	1	1	1	0	0	0	1	44	0	0	0	0	0	1	0	5	0	0	4
TRBV16	28	1	1	0	0	0	0	0	0	232	0	0	0	4	1	0	4	129	6	2	0	0
TRBV17	12	0	0	1	0	0	0	0	55	0	0	0	0	1	1	0	1	0	6	2	2	3
TRBV18	0	0	0	0	0	0	0	0	0	0	0	0	0	0	0	0	0	0	0	0	0	0
TRBV19	35	0	0	48	0	0	0	1	1	0	0	0	0	1	0	0	3	0	5	0	1	0
TRBV20	24	0	1	0	1	0	0	0	0	6	0	0	6	10	3	5	3	0	7	4	2	430
TRBV21	0	0	0	0	0	0	0	0	0	0	0	0	0	0	0	0	0	0	0	0	0	0
TRBV22	0	0	0	0	0	0	0	0	0	0	0	0	0	0	0	0	0	0	0	0	0	0
TRBV23	2	0	0	0	0	1	0	0	0	0	0	0	1	2	0	0	0	0	0	0	1	72
TRBV24	0	0	0	0	0	0	0	0	0	0	0	0	0	0	0	0	0	0	0	0	0	0
TRBV25	0	0	0	0	0	0	0	0	0	0	0	0	0	0	0	0	0	0	0	0	0	0
TRBV26	15	0	0	0	0	0	0	0	0	0	0	0	109	2	0	1	0	0	2	0	0	0
TRBV27	0	0	0	0	0	0	0	0	0	0	0	0	0	0	0	0	0	0	0	0	0	0
TRBV28	0	0	0	0	0	0	0	0	0	0	0	0	0	0	0	0	0	0	0	0	0	0
TRBV29	17	0	0	0	54	1	1	1	0	0	0	0	0	0	0	0	1	1	5	0	0	2
TRBV30	3	0	0	0	0	0	0	0	0	0	0	0	0	1	1	2	1	0	0	1	1	40
TRBV31	24	0	0	0	0	0	1	0	0	1	1	0	0	0	0	2	4	1	205	1	0	4
Total (n)	466	59	55	50	56	56	68	56	58	273	45	52	136	311	241	407	233	132	302	243	299	2856
