## Supplementary material for "Genomic Specificity of Anti-TCR mAbs determined by single-cell RNAseq": Table S3

### Sheet: Sheet1
Table S3: CD4+ and CD8+ T cell frequencies of each condition based on gene expression data.
	Exp #	Clone	Antibody Name	CD4	CD8	Cells (n)	CD4/CD8 Ratio	Log2 Ratio
	1	H57-597	TCRb	282	180	462	1.56667	-0.0030663
	1	RR8-1	Va11.1/.2	7	46	53	0.152174	-3.36697
	1	B20.1	Va2	30	10	40	3	0.934198
	1	B21.14	Va8.3	27	14	41	1.92857	0.296768
	1	KT50	Va8.3	14	18	32	0.777778	-1.01333
	1	B20.6	Vb2	37	21	58	1.7619	0.166371
	1	MR9-4	Vb5.1/.2	24	2	26	12	2.9342
	1	RR4-7	Vb6	27	21	48	1.28571	-0.288194
	1	TR310	Vb7	16	39	55	0.410256	-1.93617
	1	KJ16	Vb8.1/.2	46	20	66	2.3	0.550869
	1	MR5-2	Vb8.1/.2	32	23	55	1.3913	-0.174327
	1	1B3.3	Vb8.3	30	25	55	1.2	-0.38773
	1	MR11-1	Vb9	18	39	57	0.461538	-1.76624
	1	RR3-15	Vb11	66	60	126	1.1	-0.513261
	1	KT11	Vb12	26	18	44	1.44444	-0.12025
	1	MR12-4	Vb13	24	28	52	0.857143	-0.873157
	2	RR3-16	Va3.2	39	95	134	0.410526	-1.93522
	2	KJ25	Vb3	96	31	127	3.09677	0.980002
	2	KT1	Vb4	244	48	292	5.08333	1.69501
	2	MR9-4	Vb5.1/.2	73	132	205	0.55303	-1.50533
	2	F23.1	Vb8	264	102	366	2.58824	0.721204
	2	KJ16	Vb8.1/.2	127	73	200	1.73973	0.148096
	2	KJ16hi	Vb8.1/.2	129	74	203	1.74324	0.151009
	2	MR5-2hi	Vb8.1/.2	150	115	265	1.30435	-0.267436
	2	KT11	Vb11	158	97	255	1.62887	0.0531033
	2	14-2	Vb14	232	49	281	4.73469	1.59251
